# Variant-to-function mapping of late-onset Alzheimer’s disease GWAS signals in human microglial cell models implicates *RTFDC1* at the *CASS4* locus

**DOI:** 10.1101/2024.08.22.609230

**Authors:** Elizabeth A. Burton, Mariana Argenziano, Kieona Cook, Molly Ridler, Sumei Lu, Chun Su, Elisabetta Manduchi, Sheridan H. Littleton, Michelle E. Leonard, Kenyaita M. Hodge, Li-San Wang, Gerard D. Schellenberg, Matthew E. Johnson, Matthew C. Pahl, James A. Pippin, Andrew D. Wells, Stewart A. Anderson, Christopher D. Brown, Struan F.A. Grant, Alessandra Chesi

## Abstract

Late-onset Alzheimer’s disease (LOAD) research has principally focused on neurons over the years due to their known role in the production of amyloid beta plaques and neurofibrillary tangles. In contrast, recent genomic studies of LOAD have implicated microglia as culprits of the prolonged inflammation exacerbating the neurodegeneration observed in patient brains. Indeed, recent LOAD genome-wide association studies (GWAS) have reported multiple loci near genes related to microglial function, including *TREM2*, *ABI3*, and *CR1*. However, GWAS alone cannot pinpoint underlying causal variants or effector genes at such loci, as most signals reside in non-coding regions of the genome and could presumably confer their influence frequently via long-range regulatory interactions. We elected to carry out a combination of ATAC-seq and high-resolution promoter-focused Capture-C in two human microglial cell models (iPSC-derived microglia and HMC3) in order to physically map interactions between LOAD GWAS-implicated candidate causal variants and their corresponding putative effector genes. Notably, we observed consistent evidence that rs6024870 at the GWAS *CASS4* locus contacted the promoter of nearby gene, *RTFDC1*. We subsequently observed a directionallly consistent decrease in *RTFDC1* expression with the the protective minor A allele of rs6024870 via both luciferase assays in HMC3 cells and expression studies in primary human microglia. Through CRISPR-Cas9-mediated deletion of the putative regulatory region harboring rs6024870 in HMC3 cells, we observed increased pro-inflammatory cytokine secretion and decreased DNA double strand break repair related, at least in part, to *RTFDC1* expression levels. Our variant-to-function approach therefore reveals that the rs6024870-harboring regulatory element at the LOAD ‘*CASS4’* GWAS locus influences both microglial inflammatory capacity and DNA damage resolution, along with cumulative evidence implicating *RTFDC1* as a novel candidate effector gene.
