## Supplemental Table 3 for "Variant-to-function mapping of late-onset Alzheimer’s disease GWAS signals in human microglial cell models implicates *RTFDC1* at the *CASS4* locus"

### Sheet: iMg_rep1
Read	Total Reads	Truncated	%Truncated	Not Truncated	%Not Truncated	Avg Len Truncated	Too Short To map	%Too short to map	Unique Alignments	%Unique Alignments	Multiple Alignments	%Multiple Alignments	Failed To Align	%Failed To Align	Paired	%Paired
R1	3504611442	1177269915	33.59	2327341527	66.41	19.94	180684142	5.16	2744991070	78.33	543304011	15.5	35632219	1.02	2196307798	62.67
R2	3504611442	1150189606	32.82	2354421836	67.18	20.12	173781687	4.96	2749651993	78.46	499368928	14.25	81808834	2.33	2196307798	62.67
Paired	Valid Pairs	%Valid Pairs	Cis_<10kbp	%Cis_<10kbp	Cis_>10kbp	%Cis_>10kbp	Trans	%Trans	Invalid Pairs	%Invalid Pairs	Same Circularised	%Same Circularised	Same Dangling Ends	%Same Dangling Ends	Same Internal	%Same Internal	Re-ligation	%Re-ligation	Contiguous Sequence	%Contiguous Sequence	Wrong Size	%Wrong Size	Unique Di-tags	%Unique Di-tags	Cis_<10kbp_of_uniques	%Cis_<10kbp_of_uniques	Cis_>10kbp_of_uniques	%Cis_>10kbp_of_uniques	Trans_of_uniques	%Trans_of_uniques	Total Captured	%Total Captured	Captured Cis	%Captured Cis	Captured Trans	%Captured Trans	Uncaptured	%Uncaptured	%Captured
2196307798	452736619	20.61	428124480	94.56	9608916	2.12	15003223	3.31	1743571179	79.39	831114	0.04	73466422	3.34	471520000	21.47	1197753643	54.53	0	0	0	0	79106020	17.47	72891211	92.14	2095534	2.65	4119275	5.21	56810793	71.82	54916535	96.67	1894258	3.33	22295227	28.18	71.82
%Truncated: out of Total Reads
%Not Truncated: out of Total Reads
%Too short to map: out of Total Reads
%Unique Alignments: out of Total Reads
%Multiple Alignments: out of Total Reads
%failed_to_align: out of Total Reads
%Paired: out of Total Reads
%Valid Pairs: out of Paired
%Cis_<10kbp: out of Valid Pairs
%Cis_>10kbp: out of Valid Pairs
%Trans: out of Valid Pairs
%Invalid Pairs: out of Paired
%Same Circularised: out of Paired
%Same Dangling Ends: out of Paired
%Same Internal: out of Paired
%Re-ligation: out of Paired
%Contiguous Sequence: out of Paired
%Wrong Size: out of Paired
%Unique Di-tags: out of Valid Pairs					De-duplication on Valid Di-tags	All Di-tags	Unique Di-tags
%Cis_<10kbp_of_uniques: out of Unique Di-tags					Cis close (<10kbp)	428124480	72891211
%Cis_>10kbp_of_uniques: out of Unique Di-tags					Cis far (>10kbp)	9608916	2095534
%Trans_of_uniques: out of Unique Di-tags					Trans	15003223	4119275
					Valid Pairs	452736619	79106020
%Both Captured: out of Unique Di-tags
%Forward Captured: out of Unique Di-tags
%Reverse Captured: out of Unique Di-tags
%Uncaptured: out of Unique Di-tags
%Captured Cis: out of Total Captured
%Captured Trans: out of Total Captured
%Total Captured: out of Unique Di-tags

### Sheet: iMg_rep2
Read	Total Reads	Truncated	%Truncated	Not Truncated	%Not Truncated	Avg Len Truncated	Too Short To map	%Too short to map	Unique Alignments	%Unique Alignments	Multiple Alignments	%Multiple Alignments	Failed To Align	%Failed To Align	Paired	%Paired
R1	4235505293	1469637875	34.7	2765867418	65.3	23.99	223421579	5.27	3292794984	77.74	677273978	15.99	42014752	0.99	2640002695	62.33
R2	4235505293	1434205244	33.86	2801300049	66.14	24.23	212881820	5.03	3315651673	78.28	621604140	14.68	85367660	2.02	2640002695	62.33
Paired	Valid Pairs	%Valid Pairs	Cis_<10kbp	%Cis_<10kbp	Cis_>10kbp	%Cis_>10kbp	Trans	%Trans	Invalid Pairs	%Invalid Pairs	Same Circularised	%Same Circularised	Same Dangling Ends	%Same Dangling Ends	Same Internal	%Same Internal	Re-ligation	%Re-ligation	Contiguous Sequence	%Contiguous Sequence	Wrong Size	%Wrong Size	Unique Di-tags	%Unique Di-tags	Cis_<10kbp_of_uniques	%Cis_<10kbp_of_uniques	Cis_>10kbp_of_uniques	%Cis_>10kbp_of_uniques	Trans_of_uniques	%Trans_of_uniques	Total Captured	%Total Captured	Captured Cis	%Captured Cis	Captured Trans	%Captured Trans	Uncaptured	%Uncaptured	%Captured
2640002695	481249168	18.23	458824912	95.34	6049190	1.26	16375066	3.4	2158753527	81.77	1274362	0.05	97062889	3.68	613153761	23.23	1447262515	54.82	0	0	0	0	47506635	9.87	43215573	90.97	1102605	2.32	3188457	6.71	33333345	70.17	31962965	95.89	1370380	4.11	14173290	29.83	70.17
%Truncated: out of Total Reads
%Not Truncated: out of Total Reads
%Too short to map: out of Total Reads
%Unique Alignments: out of Total Reads
%Multiple Alignments: out of Total Reads
%failed_to_align: out of Total Reads
%Paired: out of Total Reads
%Valid Pairs: out of Paired
%Cis_<10kbp: out of Valid Pairs
%Cis_>10kbp: out of Valid Pairs
%Trans: out of Valid Pairs
%Invalid Pairs: out of Paired
%Same Circularised: out of Paired
%Same Dangling Ends: out of Paired
%Same Internal: out of Paired
%Re-ligation: out of Paired
%Contiguous Sequence: out of Paired
%Wrong Size: out of Paired
%Unique Di-tags: out of Valid Pairs					De-duplication on Valid Di-tags	All Di-tags	Unique Di-tags
%Cis_<10kbp_of_uniques: out of Unique Di-tags					Cis close (<10kbp)	458824912	43215573
%Cis_>10kbp_of_uniques: out of Unique Di-tags					Cis far (>10kbp)	6049190	1102605
%Trans_of_uniques: out of Unique Di-tags					Trans	16375066	3188457
					Valid Pairs	481249168	47506635
%Both Captured: out of Unique Di-tags
%Forward Captured: out of Unique Di-tags
%Reverse Captured: out of Unique Di-tags
%Uncaptured: out of Unique Di-tags
%Captured Cis: out of Total Captured
%Captured Trans: out of Total Captured
%Total Captured: out of Unique Di-tags

### Sheet: iMg_rep3
Read	Total Reads	Truncated	%Truncated	Not Truncated	%Not Truncated	Avg Len Truncated	Too Short To map	%Too short to map	Unique Alignments	%Unique Alignments	Multiple Alignments	%Multiple Alignments	Failed To Align	%Failed To Align	Paired	%Paired
R1	3608956858	1253855428	34.74	2355101430	65.26	20.11	223166357	6.18	2722051201	75.42	621448039	17.22	42291261	1.17	2091954756	57.97
R2	3608956858	1219331460	33.79	2389625398	66.21	20.39	209660649	5.81	2741213784	75.96	577549601	16	80532824	2.23	2091954756	57.97
Paired	Valid Pairs	%Valid Pairs	Cis_<10kbp	%Cis_<10kbp	Cis_>10kbp	%Cis_>10kbp	Trans	%Trans	Invalid Pairs	%Invalid Pairs	Same Circularised	%Same Circularised	Same Dangling Ends	%Same Dangling Ends	Same Internal	%Same Internal	Re-ligation	%Re-ligation	Contiguous Sequence	%Contiguous Sequence	Wrong Size	%Wrong Size	Unique Di-tags	%Unique Di-tags	Cis_<10kbp_of_uniques	%Cis_<10kbp_of_uniques	Cis_>10kbp_of_uniques	%Cis_>10kbp_of_uniques	Trans_of_uniques	%Trans_of_uniques	Total Captured	%Total Captured	Captured Cis	%Captured Cis	Captured Trans	%Captured Trans	Uncaptured	%Uncaptured	%Captured
2091954756	645785391	30.87	336570235	52.12	215997463	33.45	93217693	14.43	1446169365	69.13	4094150	0.2	75986872	3.63	473723121	22.64	892365222	42.66	0	0	0	0	63696427	9.86	32384747	50.84	21002925	32.97	10308755	16.18	41613580	65.33	35681847	85.75	5931733	14.25	22082847	34.67	65.33
%Truncated: out of Total Reads
%Not Truncated: out of Total Reads
%Too short to map: out of Total Reads
%Unique Alignments: out of Total Reads
%Multiple Alignments: out of Total Reads
%failed_to_align: out of Total Reads
%Paired: out of Total Reads
%Valid Pairs: out of Paired
%Cis_<10kbp: out of Valid Pairs
%Cis_>10kbp: out of Valid Pairs
%Trans: out of Valid Pairs
%Invalid Pairs: out of Paired
%Same Circularised: out of Paired
%Same Dangling Ends: out of Paired
%Same Internal: out of Paired
%Re-ligation: out of Paired
%Contiguous Sequence: out of Paired
%Wrong Size: out of Paired
%Unique Di-tags: out of Valid Pairs					De-duplication on Valid Di-tags	All Di-tags	Unique Di-tags
%Cis_<10kbp_of_uniques: out of Unique Di-tags					Cis close (<10kbp)	336570235	32384747
%Cis_>10kbp_of_uniques: out of Unique Di-tags					Cis far (>10kbp)	215997463	21002925
%Trans_of_uniques: out of Unique Di-tags					Trans	93217693	10308755
					Valid Pairs	645785391	63696427
%Both Captured: out of Unique Di-tags
%Forward Captured: out of Unique Di-tags
%Reverse Captured: out of Unique Di-tags
%Uncaptured: out of Unique Di-tags
%Captured Cis: out of Total Captured
%Captured Trans: out of Total Captured
%Total Captured: out of Unique Di-tags

### Sheet: HMC3_rep1
Read	Total Reads	Truncated	%Truncated	Not Truncated	%Not Truncated	Avg Len Truncated	Too Short To map	%Too short to map	Unique Alignments	%Unique Alignments	Multiple Alignments	%Multiple Alignments	Failed To Align	%Failed To Align	Paired	%Paired
R1	1205907982	195073268	16.18	1010834714	83.82	2.81	91029686	7.55	863053519	71.57	242762746	20.13	9062031	0.75	607782947	50.4
R2	1205907982	187376088	15.54	1018531894	84.46	2.82	86092965	7.14	873163952	72.41	229192632	19.01	17458433	1.45	607782947	50.4
Paired	Valid Pairs	%Valid Pairs	Cis_<10kbp	%Cis_<10kbp	Cis_>10kbp	%Cis_>10kbp	Trans	%Trans	Invalid Pairs	%Invalid Pairs	Same Circularised	%Same Circularised	Same Dangling Ends	%Same Dangling Ends	Same Internal	%Same Internal	Re-ligation	%Re-ligation	Contiguous Sequence	%Contiguous Sequence	Wrong Size	%Wrong Size	Unique Di-tags	%Unique Di-tags	Cis_<10kbp_of_uniques	%Cis_<10kbp_of_uniques	Cis_>10kbp_of_uniques	%Cis_>10kbp_of_uniques	Trans_of_uniques	%Trans_of_uniques	Total Captured	%Total Captured	Captured Cis	%Captured Cis	Captured Trans	%Captured Trans	Uncaptured	%Uncaptured	%Captured
607782947	376075403	61.88	41781467	11.11	231161238	61.47	103132698	27.42	231707544	38.12	16180967	2.66	25589959	4.21	137204696	22.57	52731922	8.68	0	0	0	0	132209369	35.16	14549123	11	80709992	61.05	36950254	27.95	102602966	77.61	75687185	73.77	26915781	26.23	29606403	22.39	77.61
%Truncated: out of Total Reads
%Not Truncated: out of Total Reads
%Too short to map: out of Total Reads
%Unique Alignments: out of Total Reads
%Multiple Alignments: out of Total Reads
%failed_to_align: out of Total Reads
%Paired: out of Total Reads
%Valid Pairs: out of Paired
%Cis_<10kbp: out of Valid Pairs
%Cis_>10kbp: out of Valid Pairs
%Trans: out of Valid Pairs
%Invalid Pairs: out of Paired
%Same Circularised: out of Paired
%Same Dangling Ends: out of Paired
%Same Internal: out of Paired
%Re-ligation: out of Paired
%Contiguous Sequence: out of Paired
%Wrong Size: out of Paired
%Unique Di-tags: out of Valid Pairs					De-duplication on Valid Di-tags	All Di-tags	Unique Di-tags
%Cis_<10kbp_of_uniques: out of Unique Di-tags					Cis close (<10kbp)	41781467	14549123
%Cis_>10kbp_of_uniques: out of Unique Di-tags					Cis far (>10kbp)	231161238	80709992
%Trans_of_uniques: out of Unique Di-tags					Trans	103132698	36950254
					Valid Pairs	376075403	132209369
%Both Captured: out of Unique Di-tags
%Forward Captured: out of Unique Di-tags
%Reverse Captured: out of Unique Di-tags
%Uncaptured: out of Unique Di-tags
%Captured Cis: out of Total Captured
%Captured Trans: out of Total Captured
%Total Captured: out of Unique Di-tags

### Sheet: HMC3_rep2
Read	Total Reads	Truncated	%Truncated	Not Truncated	%Not Truncated	Avg Len Truncated	Too Short To map	%Too short to map	Unique Alignments	%Unique Alignments	Multiple Alignments	%Multiple Alignments	Failed To Align	%Failed To Align	Paired	%Paired
R1	1572601576	260392419	16.56	1312209157	83.44	3.78	111990468	7.12	1125853496	71.59	318877321	20.28	15880291	1.01	787831502	50.1
R2	1572601576	249151129	15.84	1323450447	84.16	3.78	107051151	6.81	1132340831	72	297808734	18.94	35400860	2.25	787831502	50.1
Paired	Valid Pairs	%Valid Pairs	Cis_<10kbp	%Cis_<10kbp	Cis_>10kbp	%Cis_>10kbp	Trans	%Trans	Invalid Pairs	%Invalid Pairs	Same Circularised	%Same Circularised	Same Dangling Ends	%Same Dangling Ends	Same Internal	%Same Internal	Re-ligation	%Re-ligation	Contiguous Sequence	%Contiguous Sequence	Wrong Size	%Wrong Size	Unique Di-tags	%Unique Di-tags	Cis_<10kbp_of_uniques	%Cis_<10kbp_of_uniques	Cis_>10kbp_of_uniques	%Cis_>10kbp_of_uniques	Trans_of_uniques	%Trans_of_uniques	Total Captured	%Total Captured	Captured Cis	%Captured Cis	Captured Trans	%Captured Trans	Uncaptured	%Uncaptured	%Captured
787831502	457977038	58.13	49826261	10.88	287236831	62.72	120913946	26.4	329854464	41.87	16441530	2.09	39410336	5	215442516	27.35	58560082	7.43	0	0	0	0	176437840	38.53	19024215	10.78	109967726	62.33	47445899	26.89	141761049	80.35	106006374	74.78	35754675	25.22	34676791	19.65	80.35
%Truncated: out of Total Reads
%Not Truncated: out of Total Reads
%Too short to map: out of Total Reads
%Unique Alignments: out of Total Reads
%Multiple Alignments: out of Total Reads
%failed_to_align: out of Total Reads
%Paired: out of Total Reads
%Valid Pairs: out of Paired
%Cis_<10kbp: out of Valid Pairs
%Cis_>10kbp: out of Valid Pairs
%Trans: out of Valid Pairs
%Invalid Pairs: out of Paired
%Same Circularised: out of Paired
%Same Dangling Ends: out of Paired
%Same Internal: out of Paired
%Re-ligation: out of Paired
%Contiguous Sequence: out of Paired
%Wrong Size: out of Paired
%Unique Di-tags: out of Valid Pairs					De-duplication on Valid Di-tags	All Di-tags	Unique Di-tags
%Cis_<10kbp_of_uniques: out of Unique Di-tags					Cis close (<10kbp)	49826261	19024215
%Cis_>10kbp_of_uniques: out of Unique Di-tags					Cis far (>10kbp)	287236831	109967726
%Trans_of_uniques: out of Unique Di-tags					Trans	120913946	47445899
					Valid Pairs	457977038	176437840
%Both Captured: out of Unique Di-tags
%Forward Captured: out of Unique Di-tags
%Reverse Captured: out of Unique Di-tags
%Uncaptured: out of Unique Di-tags
%Captured Cis: out of Total Captured
%Captured Trans: out of Total Captured
%Total Captured: out of Unique Di-tags

### Sheet: HMC3_rep3
Read	Total Reads	Truncated	%Truncated	Not Truncated	%Not Truncated	Avg Len Truncated	Too Short To map	%Too short to map	Unique Alignments	%Unique Alignments	Multiple Alignments	%Multiple Alignments	Failed To Align	%Failed To Align	Paired	%Paired
R1	1583244455	268308195	16.95	1314936260	83.05	3.67	121639496	7.68	1114378468	70.39	333190281	21.04	14036210	0.89	776423159	49.04
R2	1583244455	260346842	16.44	1322897613	83.56	3.67	116666704	7.37	1127652290	71.22	314567740	19.87	24357721	1.54	776423159	49.04
Paired	Valid Pairs	%Valid Pairs	Cis_<10kbp	%Cis_<10kbp	Cis_>10kbp	%Cis_>10kbp	Trans	%Trans	Invalid Pairs	%Invalid Pairs	Same Circularised	%Same Circularised	Same Dangling Ends	%Same Dangling Ends	Same Internal	%Same Internal	Re-ligation	%Re-ligation	Contiguous Sequence	%Contiguous Sequence	Wrong Size	%Wrong Size	Unique Di-tags	%Unique Di-tags	Cis_<10kbp_of_uniques	%Cis_<10kbp_of_uniques	Cis_>10kbp_of_uniques	%Cis_>10kbp_of_uniques	Trans_of_uniques	%Trans_of_uniques	Total Captured	%Total Captured	Captured Cis	%Captured Cis	Captured Trans	%Captured Trans	Uncaptured	%Uncaptured	%Captured
776423159	448640112	57.78	59924422	13.36	288163943	64.23	100551747	22.41	327783047	42.22	11668266	1.5	37919451	4.88	205299186	26.44	72896144	9.39	0	0	0	0	141087343	31.45	18672268	13.23	90296551	64	32118524	22.76	111464707	79	87533588	78.53	23931119	21.47	29622636	21	79
%Truncated: out of Total Reads
%Not Truncated: out of Total Reads
%Too short to map: out of Total Reads
%Unique Alignments: out of Total Reads
%Multiple Alignments: out of Total Reads
%failed_to_align: out of Total Reads
%Paired: out of Total Reads
%Valid Pairs: out of Paired
%Cis_<10kbp: out of Valid Pairs
%Cis_>10kbp: out of Valid Pairs
%Trans: out of Valid Pairs
%Invalid Pairs: out of Paired
%Same Circularised: out of Paired
%Same Dangling Ends: out of Paired
%Same Internal: out of Paired
%Re-ligation: out of Paired
%Contiguous Sequence: out of Paired
%Wrong Size: out of Paired
%Unique Di-tags: out of Valid Pairs					De-duplication on Valid Di-tags	All Di-tags	Unique Di-tags
%Cis_<10kbp_of_uniques: out of Unique Di-tags					Cis close (<10kbp)	59924422	18672268
%Cis_>10kbp_of_uniques: out of Unique Di-tags					Cis far (>10kbp)	288163943	90296551
%Trans_of_uniques: out of Unique Di-tags					Trans	100551747	32118524
					Valid Pairs	448640112	141087343
%Both Captured: out of Unique Di-tags
%Forward Captured: out of Unique Di-tags
%Reverse Captured: out of Unique Di-tags
%Uncaptured: out of Unique Di-tags
%Captured Cis: out of Total Captured
%Captured Trans: out of Total Captured
%Total Captured: out of Unique Di-tags
