## Supplemental Table 4 for "Variant-to-function mapping of late-onset Alzheimer’s disease GWAS signals in human microglial cell models implicates *RTFDC1* at the *CASS4* locus"

### Sheet: iMg
PROXY_SNP	SNP_LOC	SENTINEL_SNP	R2	GWAS_LOCUS	B2B	SNP_FRAG	SNP_FRAG_NAME	INT_FRAG	INT_FRAG_NAME	OPEN_INT_PROMS	OPEN_INT_FRAG	N	SCORE	INT_DIST	FRAG_RES	GENES
rs9633740	chr10:82265271	rs6586028	0.987012	TSPAN14	NO	chr10:82264250-82265589	.	chr10:82213371-82214589	ENST00000341863.6+TSPAN14|ENST00000469149.1+TSPAN14|ENST00000429989.3+TSPAN14|ENST00000372157.2+TSPAN14|ENST00000372164.3+TSPAN14|ENST00000372158.1+TSPAN14|ENST00000481124.1+TSPAN14	YES|YES|YES|YES|YES|YES|YES	YES	3	6.23	49661	1	TSPAN14
rs9633740	chr10:82265271	rs6586028	0.987012	TSPAN14	NO	chr10:82264250-82265589	.	chr10:82290817-82291180	TCONS_00018255+TCONS_00018255	YES	NO	4	6.16	25228	1	TCONS_00018255
rs117148433	chr10:98017866	rs6584063	0.965677	BLNK	NO	chr10:98016701-98018475	.	chr10:97889302-97889991	ENST00000488700.1+ZNF518A|ENST00000484770.1+ZNF518A|ENST00000539666.1+ZNF518A|ENST00000478086.1+ZNF518A|ENST00000316045.5+ZNF518A|ENST00000563195.1+ZNF518A|ENST00000567632.1+ZNF518A|ENST00000534948.1+ZNF518A	YES|YES|YES|YES|YES|YES|YES|YES	YES	4	5.48	126710	4	ZNF518A
rs117148433	chr10:98017866	rs6584063	0.965677	BLNK	NO	chr10:98017084-98018098	.	chr10:98030615-98031376	ENST00000467799.2+BLNK|ENST00000224337.5+BLNK|ENST00000371176.2+BLNK|ENST00000495266.1+BLNK|ENST00000413476.2+BLNK|ENST00000427367.2+BLNK	YES|YES|YES|YES|YES|YES	YES	5	6.48	12517	1	BLNK
rs117699776	chr10:98048265	rs6584063	0.868319	BLNK	NO	chr10:98048029-98048276	.	chr10:98030615-98031376	ENST00000467799.2+BLNK|ENST00000224337.5+BLNK|ENST00000371176.2+BLNK|ENST00000495266.1+BLNK|ENST00000413476.2+BLNK|ENST00000427367.2+BLNK	YES|YES|YES|YES|YES|YES	YES	4	5.53	16653	1	BLNK
rs2421016	chr10:124167512	rs7908662	0.98809	PLEKHA1	NO	chr10:124166888-124167529	.	chr10:124133908-124135371	ENST00000368988.1+PLEKHA1|ENST00000463663.2+PLEKHA1|ENST00000368989.2+PLEKHA1|ENST00000368990.3+PLEKHA1|ENST00000494222.1+PLEKHA1|TCONS_00018622+TCONS_00018622	YES|YES|YES|YES|YES|YES	YES	3	5.04	31517	1	PLEKHA1|TCONS_00018622
rs1377416	chr11:47416746	rs10437655	0.966471	CELF1/SPI1	NO	chr11:47415789-47417319	.	chr11:47421301-47422911	ENST00000582237.1+MIR4487	YES	YES	7	5.64	3982	1	MIR4487
rs10897011	chr11:59961427	rs1582763	0.759436	MS4A	NO	chr11:59961055-59961603	.	chr11:59951240-59952364	ENST00000412309.2+MS4A6A|ENST00000526677.1+MS4A6A|ENST00000426738.2+MS4A6A|ENST00000420732.2+MS4A6A|ENST00000526697.1+MS4A6A|ENST00000533409.1+MS4A6A|ENST00000530179.1+MS4A6A|ENST00000533660.1+MS4A6A|ENST00000528851.1+MS4A6A|ENST00000527254.1+MS4A6A|ENST00000534596.1+MS4A6A|ENST00000528925.1+MS4A6A|ENST00000530839.1+MS4A6A|ENST00000532169.1+MS4A6A|ENST00000531531.1+MS4A6A|ENST00000529054.1+MS4A6A…	YES|YES|YES|YES|YES|YES|YES|YES|YES|YES|YES|YES|YES|YES|YES|YES|YES|YES|YES	YES	6	6.09	8691	1	MS4A6A
rs11230180	chr11:59961486	rs1582763	0.759436	MS4A	NO	chr11:59961055-59961603	.	chr11:59951240-59952364	ENST00000412309.2+MS4A6A|ENST00000526677.1+MS4A6A|ENST00000426738.2+MS4A6A|ENST00000420732.2+MS4A6A|ENST00000526697.1+MS4A6A|ENST00000533409.1+MS4A6A|ENST00000530179.1+MS4A6A|ENST00000533660.1+MS4A6A|ENST00000528851.1+MS4A6A|ENST00000527254.1+MS4A6A|ENST00000534596.1+MS4A6A|ENST00000528925.1+MS4A6A|ENST00000530839.1+MS4A6A|ENST00000532169.1+MS4A6A|ENST00000531531.1+MS4A6A|ENST00000529054.1+MS4A6A…	YES|YES|YES|YES|YES|YES|YES|YES|YES|YES|YES|YES|YES|YES|YES|YES|YES|YES|YES	YES	6	6.09	8691	1	MS4A6A
rs718376	chr11:60002935	rs1582763	0.769682	MS4A	NO	chr11:60001312-60002972	.	chr11:59950139-59953500	ENST00000412309.2+MS4A6A|ENST00000526677.1+MS4A6A|ENST00000426738.2+MS4A6A|ENST00000420732.2+MS4A6A|ENST00000526697.1+MS4A6A|ENST00000533409.1+MS4A6A|ENST00000530179.1+MS4A6A|ENST00000533989.1+MS4A6A|ENST00000533660.1+MS4A6A|ENST00000528851.1+MS4A6A|ENST00000527254.1+MS4A6A|ENST00000534596.1+MS4A6A|ENST00000528925.1+MS4A6A|ENST00000530839.1+MS4A6A|ENST00000532169.1+MS4A6A|ENST00000531531.1+MS4A6A…	YES|YES|YES|YES|YES|YES|YES|YES|YES|YES|YES|YES|YES|YES|YES|YES|YES|YES|YES|YES	YES	20	7.89	47812	4	MS4A6A
rs636317	chr11:60019150	rs1582763	0.84352	MS4A	NO	chr11:60017255-60019828	.	chr11:59950139-59953500	ENST00000412309.2+MS4A6A|ENST00000526677.1+MS4A6A|ENST00000426738.2+MS4A6A|ENST00000420732.2+MS4A6A|ENST00000526697.1+MS4A6A|ENST00000533409.1+MS4A6A|ENST00000530179.1+MS4A6A|ENST00000533989.1+MS4A6A|ENST00000533660.1+MS4A6A|ENST00000528851.1+MS4A6A|ENST00000527254.1+MS4A6A|ENST00000534596.1+MS4A6A|ENST00000528925.1+MS4A6A|ENST00000530839.1+MS4A6A|ENST00000532169.1+MS4A6A|ENST00000531531.1+MS4A6A…	YES|YES|YES|YES|YES|YES|YES|YES|YES|YES|YES|YES|YES|YES|YES|YES|YES|YES|YES|YES	YES	11	5.69	63755	4	MS4A6A
rs636317	chr11:60019150	rs1582763	0.84352	MS4A	NO	chr11:60018541-60019624	.	chr11:59951240-59952364	ENST00000412309.2+MS4A6A|ENST00000526677.1+MS4A6A|ENST00000426738.2+MS4A6A|ENST00000420732.2+MS4A6A|ENST00000526697.1+MS4A6A|ENST00000533409.1+MS4A6A|ENST00000530179.1+MS4A6A|ENST00000533660.1+MS4A6A|ENST00000528851.1+MS4A6A|ENST00000527254.1+MS4A6A|ENST00000534596.1+MS4A6A|ENST00000528925.1+MS4A6A|ENST00000530839.1+MS4A6A|ENST00000532169.1+MS4A6A|ENST00000531531.1+MS4A6A|ENST00000529054.1+MS4A6A…	YES|YES|YES|YES|YES|YES|YES|YES|YES|YES|YES|YES|YES|YES|YES|YES|YES|YES|YES	YES	4	8.97	66177	1	MS4A6A
rs636341	chr11:60019161	rs1582763	0.84352	MS4A	NO	chr11:60017255-60019828	.	chr11:59950139-59953500	ENST00000412309.2+MS4A6A|ENST00000526677.1+MS4A6A|ENST00000426738.2+MS4A6A|ENST00000420732.2+MS4A6A|ENST00000526697.1+MS4A6A|ENST00000533409.1+MS4A6A|ENST00000530179.1+MS4A6A|ENST00000533989.1+MS4A6A|ENST00000533660.1+MS4A6A|ENST00000528851.1+MS4A6A|ENST00000527254.1+MS4A6A|ENST00000534596.1+MS4A6A|ENST00000528925.1+MS4A6A|ENST00000530839.1+MS4A6A|ENST00000532169.1+MS4A6A|ENST00000531531.1+MS4A6A…	YES|YES|YES|YES|YES|YES|YES|YES|YES|YES|YES|YES|YES|YES|YES|YES|YES|YES|YES|YES	YES	11	5.69	63755	4	MS4A6A
rs636341	chr11:60019161	rs1582763	0.84352	MS4A	NO	chr11:60018541-60019624	.	chr11:59951240-59952364	ENST00000412309.2+MS4A6A|ENST00000526677.1+MS4A6A|ENST00000426738.2+MS4A6A|ENST00000420732.2+MS4A6A|ENST00000526697.1+MS4A6A|ENST00000533409.1+MS4A6A|ENST00000530179.1+MS4A6A|ENST00000533660.1+MS4A6A|ENST00000528851.1+MS4A6A|ENST00000527254.1+MS4A6A|ENST00000534596.1+MS4A6A|ENST00000528925.1+MS4A6A|ENST00000530839.1+MS4A6A|ENST00000532169.1+MS4A6A|ENST00000531531.1+MS4A6A|ENST00000529054.1+MS4A6A…	YES|YES|YES|YES|YES|YES|YES|YES|YES|YES|YES|YES|YES|YES|YES|YES|YES|YES|YES	YES	4	8.97	66177	1	MS4A6A
rs672399	chr11:60020112	rs1582763	0.840745	MS4A	NO	chr11:60019828-60022890	.	chr11:59950139-59953500	ENST00000412309.2+MS4A6A|ENST00000526677.1+MS4A6A|ENST00000426738.2+MS4A6A|ENST00000420732.2+MS4A6A|ENST00000526697.1+MS4A6A|ENST00000533409.1+MS4A6A|ENST00000530179.1+MS4A6A|ENST00000533989.1+MS4A6A|ENST00000533660.1+MS4A6A|ENST00000528851.1+MS4A6A|ENST00000527254.1+MS4A6A|ENST00000534596.1+MS4A6A|ENST00000528925.1+MS4A6A|ENST00000530839.1+MS4A6A|ENST00000532169.1+MS4A6A|ENST00000531531.1+MS4A6A…	YES|YES|YES|YES|YES|YES|YES|YES|YES|YES|YES|YES|YES|YES|YES|YES|YES|YES|YES|YES	YES	18	9.16	66328	4	MS4A6A
rs7128450	chr11:60031270	rs1582763	0.852015	MS4A	NO	chr11:60031065-60031471	.	chr11:59950139-59951240	ENST00000533989.1+MS4A6A|ENST00000412309.2+MS4A6A|ENST00000526677.1+MS4A6A|ENST00000426738.2+MS4A6A|ENST00000528851.1+MS4A6A|ENST00000533660.1+MS4A6A|ENST00000527254.1+MS4A6A|ENST00000420732.2+MS4A6A|ENST00000526697.1+MS4A6A|ENST00000533409.1+MS4A6A|ENST00000525549.1+MS4A6A|ENST00000533023.1+MS4A6A|ENST00000323961.3+MS4A6A|ENST00000530179.1+MS4A6A	YES|YES|YES|YES|YES|YES|YES|YES|YES|YES|YES|YES|YES|YES	YES	3	5.53	79825	1	MS4A6A
rs73208737	chr12:113635055	rs6489896	0.839727	TPCN1	NO	chr12:113633678-113635425	.	chr12:113729201-113730351	ENST00000546787.1+TPCN1	NO	NO	4	5.4	93776	4
rs2526377	chr17:56410041	rs2632516	0.984145	TSPOAP1	NO	chr17:56409933-56410570	.	chr17:56412674-56413669	ENST00000583841.1+BZRAP1-AS1|ENST00000578025.1+BZRAP1-AS1|ENST00000583826.1+BZRAP1-AS1|ENST00000581591.1+MIR4736|ENST00000580022.1+BZRAP1-AS1|ENST00000582348.1+BZRAP1-AS1|ENST00000585236.1+BZRAP1-AS1|ENST00000579859.1+BZRAP1-AS1	YES|YES|YES|YES|YES|YES|YES|YES	YES	18	8.05	2104	1	BZRAP1-AS1|MIR4736
rs2526377	chr17:56410041	rs2632516	0.984145	TSPOAP1	NO	chr17:56409933-56410570	.	chr17:56414403-56415017	ENST00000583841.1+BZRAP1-AS1|ENST00000578025.1+BZRAP1-AS1|ENST00000583826.1+BZRAP1-AS1|ENST00000581591.1+MIR4736|ENST00000580022.1+BZRAP1-AS1|ENST00000582348.1+BZRAP1-AS1|ENST00000585236.1+BZRAP1-AS1|ENST00000579859.1+BZRAP1-AS1	YES|YES|YES|YES|YES|YES|YES|YES	YES	17	14.57	3833	1	BZRAP1-AS1|MIR4736
rs2287921	chr19:49228272	rs2452170	0.713704	NTN5	NO	chr19:49227851-49228416	.	chr19:49243954-49244260	ENST00000222145.4+RASIP1	NO	NO	4	6.32	15538	1
rs34779859	chr2:127892768	rs4663105	0.71171	BIN1	NO	chr2:127890836-127893242	.	chr2:127864566-127865433	ENST00000376113.2+BIN1|ENST00000316724.5+BIN1|ENST00000351659.3+BIN1|ENST00000259238.4+BIN1|ENST00000352848.3+BIN1|ENST00000393040.3+BIN1|ENST00000357970.3+BIN1|ENST00000348750.4+BIN1|ENST00000393041.3+BIN1|ENST00000346226.3+BIN1|ENST00000409400.1+BIN1	YES|YES|YES|YES|YES|YES|YES|YES|YES|YES|YES	YES	4	6.79	25403	1	BIN1
rs6733839	chr2:127892810	rs4663105	0.896774	BIN1	NO	chr2:127890836-127893242	.	chr2:127864566-127865433	ENST00000376113.2+BIN1|ENST00000316724.5+BIN1|ENST00000351659.3+BIN1|ENST00000259238.4+BIN1|ENST00000352848.3+BIN1|ENST00000393040.3+BIN1|ENST00000357970.3+BIN1|ENST00000348750.4+BIN1|ENST00000393041.3+BIN1|ENST00000346226.3+BIN1|ENST00000409400.1+BIN1	YES|YES|YES|YES|YES|YES|YES|YES|YES|YES|YES	YES	4	6.79	25403	1	BIN1
rs6064392	chr20:54984768	rs6069737	0.913459	CASS4	NO	chr20:54984326-54985131	.	chr20:54966918-54967633	ENST00000395911.1+AURKA|ENST00000395907.1+AURKA|ENST00000441357.1+AURKA|ENST00000312783.6+AURKA|ENST00000395909.4+AURKA|ENST00000395914.1+AURKA|ENST00000493039.1+CSTF1|ENST00000347343.2+AURKA|ENST00000395915.3+AURKA|ENST00000451915.1+AURKA|ENST00000420474.1+AURKA|ENST00000456249.1+AURKA|ENST00000217109.4+CSTF1|ENST00000452950.1+CSTF1|ENST00000428552.1+CSTF1|ENST00000498689.1+CSTF1|ENST00000415828…	YES|YES|YES|YES|YES|YES|YES|YES|YES|YES|YES|YES|YES|YES|YES|YES|YES|YES|YES|YES|YES	YES	4	5.56	16693	1	AURKA|CSTF1
rs6064392	chr20:54984768	rs6069737	0.913459	CASS4	NO	chr20:54984326-54985131	.	chr20:55042482-55044447	ENST00000487211.1+RTFDC1|ENST00000466260.1+RTFDC1|ENST00000395881.3+RTFDC1|TCONS_00028450+TCONS_00028450|ENST00000484084.1+RTFDC1|ENST00000449062.1+RTFDC1|ENST00000435342.2+RTFDC1|ENST00000023939.4+RTFDC1|ENST00000357348.5+RTFDC1	YES|YES|YES|YES|YES|YES|YES|YES|YES	YES	4	8.95	57351	1	RTFDC1|TCONS_00028450
rs6064392	chr20:54984768	rs6069737	0.913459	CASS4	NO	chr20:54984326-54986378	.	chr20:55042482-55045560	ENST00000487211.1+RTFDC1|ENST00000466260.1+RTFDC1|ENST00000395881.3+RTFDC1|TCONS_00028450+TCONS_00028450|ENST00000484084.1+RTFDC1|ENST00000449062.1+RTFDC1|ENST00000435342.2+RTFDC1|ENST00000023939.4+RTFDC1|ENST00000357348.5+RTFDC1	YES|YES|YES|YES|YES|YES|YES|YES|YES	YES	7	6.54	56104	4	RTFDC1|TCONS_00028450
rs6024870	chr20:54997568	rs6069737	0.974625	CASS4	NO	chr20:54997567-54998140	.	chr20:55042482-55044447	ENST00000487211.1+RTFDC1|ENST00000466260.1+RTFDC1|ENST00000395881.3+RTFDC1|TCONS_00028450+TCONS_00028450|ENST00000484084.1+RTFDC1|ENST00000449062.1+RTFDC1|ENST00000435342.2+RTFDC1|ENST00000023939.4+RTFDC1|ENST00000357348.5+RTFDC1	YES|YES|YES|YES|YES|YES|YES|YES|YES	YES	3	5.75	44342	1	RTFDC1|TCONS_00028450
rs544475179	chr20:55018156	rs6069737	0.799923	CASS4	NO	chr20:55018038-55018313	.	chr20:54986671-54987369	ENST00000497244.1+CASS4|ENST00000371336.3+CASS4|ENST00000434344.1+CASS4|ENST00000360314.3+CASS4	YES|YES|YES|YES	YES	4	7.06	30669	1	CASS4
rs7274581	chr20:55018260	rs6069737	0.874366	CASS4	NO	chr20:55018038-55018313	.	chr20:54986671-54987369	ENST00000497244.1+CASS4|ENST00000371336.3+CASS4|ENST00000434344.1+CASS4|ENST00000360314.3+CASS4	YES|YES|YES|YES	YES	4	7.06	30669	1	CASS4
rs469420	chr21:27541944	rs2154481	0.710584	APP	NO	chr21:27541900-27542981	.	chr21:27543358-27543919	ENST00000354192.3+APP|ENST00000474136.1+APP|ENST00000346798.3+APP|ENST00000439274.2+APP|ENST00000608591.1+AP000230.1|ENST00000359726.3+APP|ENST00000358918.3+APP|ENST00000609365.1+AP000230.1|ENST00000348990.5+APP|ENST00000357903.3+APP|ENST00000448388.2+APP	YES|YES|YES|YES|YES|YES|YES|YES|YES|YES|YES	YES	102	13.45	377	1	AP000230.1|APP
rs28834970	chr8:27195121	rs73223431	0.99124	PTK2B	NO	chr8:27195082-27195773	.	chr8:27182885-27183287	ENST00000420218.2+PTK2B|ENST00000346049.5+PTK2B|ENST00000521164.1+PTK2B|ENST00000522517.1+PTK2B	YES|YES|YES|YES	YES	5	6.15	11795	1	PTK2B
rs755951	chr8:27226790	rs73223431	0.800017	PTK2B	NO	chr8:27225322-27226834	.	chr8:27348117-27351675	ENST00000521400.1+EPHX2|ENST00000380476.3+EPHX2|ENST00000521780.1+EPHX2|ENST00000520623.1+EPHX2|ENST00000517536.1+EPHX2|ENST00000520666.1+EPHX2|ENST00000521684.1+EPHX2|ENST00000523827.1+EPHX2|ENST00000518328.1+EPHX2|ENST00000518379.1+EPHX2	YES|YES|YES|YES|YES|YES|YES|YES|YES|YES	YES	4	5.36	121283	4	EPHX2
rs2279590	chr8:27456253	rs1532278	0.892288	CLU	NO	chr8:27455510-27457245	.	chr8:27176951-27180251	ENST00000521164.1+PTK2B	YES	NO	4	6.68	275259	4	PTK2B
rs1532277	chr8:27466181	rs1532278	0.991652	CLU	NO	chr8:27464330-27466183	.	chr8:27166833-27169671	ENST00000521253.1+TRIM35|ENST00000338238.4+PTK2B|ENST00000544172.1+PTK2B|ENST00000397501.1+PTK2B|ENST00000305364.4+TRIM35|ENST00000522338.1+PTK2B|ENST00000519650.1+PTK2B|ENST00000519219.1+TRIM35	YES|YES|YES|YES|YES|YES|YES|YES	YES	4	6.38	294659	4	PTK2B|TRIM35
rs1532278	chr8:27466315	rs1532278	1	CLU	NO	chr8:27466183-27467573	.	chr8:27467573-27470188	ENST00000519742.1+CLU|ENST00000546343.1+CLU|ENST00000560566.1+CLU|ENST00000405140.3+CLU|ENST00000520796.1+CLU|ENST00000523500.1+CLU|ENST00000520491.1+CLU	NO|NO|NO|NO|NO|NO|NO	NO	2501	5.01	0	4
rs1532278	chr8:27466315	rs1532278	1	CLU	NO	chr8:27466262-27467509	.	chr8:27467592-27468477	ENST00000405140.3+CLU|ENST00000520796.1+CLU|ENST00000523500.1+CLU|ENST00000520491.1+CLU	NO|NO|NO|NO	NO	1768	22.28	83	1
rs34173062	chr8:145158607	rs34173062	1	SHARPIN_1	NO	chr8:145157877-145158700	.	chr8:145136997-145137939	ENST00000528073.1+GPAA1|ENST00000524418.1+GPAA1|ENST00000355091.4+GPAA1|ENST00000525308.1+GPAA1|ENST00000530633.1+GPAA1|ENST00000526233.1+GPAA1|ENST00000532758.1+GPAA1|ENST00000529638.1+GPAA1|ENST00000361036.6+GPAA1|ENST00000527653.1+GPAA1|ENST00000526341.1+GPAA1|ENST00000527144.1+GPAA1|ENST00000530258.1+GPAA1|ENST00000529503.1+GPAA1|ENST00000525087.1+GPAA1	YES|YES|YES|YES|YES|YES|YES|YES|YES|YES|YES|YES|YES|YES|YES	YES	4	6.55	19938	1	GPAA1

### Sheet: HMC3
PROXY_SNP	SNP_LOC	SENTINEL_SNP	R2	GWAS_LOCUS	B2B	SNP_FRAG	SNP_FRAG_NAME	INT_FRAG	INT_FRAG_NAME	OPEN_INT_PROMS	OPEN_INT_FRAG	N	SCORE	INT_DIST	FRAG_RES	GENES
rs11039225	chr11:47430599	rs10437655	0.949948	CELF1/SPI1	NO	chr11:47430189-47431848	.	chr11:47207098-47209808	ENST00000532457.1+PACSIN3|ENST00000531226.1+PACSIN3|ENST00000525725.1+PACSIN3|ENST00000530513.1+PACSIN3|ENST00000298838.6+PACSIN3|ENST00000528201.1+PACSIN3|ENST00000539589.1+PACSIN3|ENST00000528462.1+PACSIN3|ENST00000524509.1+PACSIN3	YES|YES|YES|YES|YES|YES|YES|YES|YES	YES	8	7.65	220381	4	PACSIN3
rs11039225	chr11:47430599	rs10437655	0.949948	CELF1/SPI1	NO	chr11:47430189-47431848	.	chr11:47269392-47271302	ENST00000487913.1+NR1H3|ENST00000531660.1+NR1H3|ENST00000532630.1+NR1H3|ENST00000436778.1+NR1H3|ENST00000529444.1+ACP2|ENST00000533929.1+ACP2|ENST00000395397.3+NR1H3|ENST00000405576.1+NR1H3|ENST00000529540.1+NR1H3|ENST00000256997.3+ACP2|ENST00000529663.1+ACP2|ENST00000529788.1+ACP2|ENST00000531547.1+ACP2|ENST00000531004.1+ACP2|ENST00000530453.1+ACP2|ENST00000407404.1+NR1H3|ENST00000481020.1+NR1H3…	YES|YES|YES|YES|YES|YES|YES|YES|YES|YES|YES|YES|YES|YES|YES|YES|YES|YES|YES|YES|YES|YES	YES	13	7.99	158887	4	ACP2|NR1H3
rs11039225	chr11:47430599	rs10437655	0.949948	CELF1/SPI1	NO	chr11:47430189-47431848	.	chr11:47290877-47292994	ENST00000422579.1+MADD|ENST00000311027.5+MADD|ENST00000349238.3+MADD|ENST00000402799.1+MADD|ENST00000407859.3+MADD|ENST00000406482.1+MADD|ENST00000395336.3+MADD|ENST00000428807.1+MADD|ENST00000395344.3+MADD|ENST00000534808.1+MADD|ENST00000342922.4+MADD|ENST00000444117.1+MADD|ENST00000453571.1+MADD|ENST00000402192.2+MADD|ENST00000526603.1+MADD	NO|YES|YES|YES|YES|YES|YES|YES|YES|YES|YES|YES|YES|YES|YES	YES	9	6.08	137195	4	MADD
rs11039225	chr11:47430599	rs10437655	0.949948	CELF1/SPI1	NO	chr11:47430189-47431848	.	chr11:47292994-47294554	ENST00000422579.1+MADD|ENST00000543925.1+RP11-17G12.3|ENST00000545474.1+RP11-17G12.3	NO|NO|NO	NO	13	7.46	135635	4
rs11039225	chr11:47430599	rs10437655	0.949948	CELF1/SPI1	NO	chr11:47430267-47430804	.	chr11:47421301-47422911	ENST00000582237.1+MIR4487	YES	YES	13	5.43	7356	1	MIR4487
rs7930318	chr11:60033371	rs1582763	0.852015	MS4A	NO	chr11:60032655-60033927	.	chr11:60144769-60146035	ENST00000528215.1+MS4A7|ENST00000531787.1+MS4A14|ENST00000528500.1+MS4A7|ENST00000300184.3+MS4A7|ENST00000528808.1+MS4A7|ENST00000358246.1+MS4A7|ENST00000534016.1+MS4A7|ENST00000530614.1+MS4A7|ENST00000530027.1+MS4A7|ENST00000530234.2+MS4A7	NO|NO|NO|NO|NO|NO|NO|NO|NO|NO	NO	6	6.56	110842	1
rs4938932	chr11:60033448	rs1582763	0.852015	MS4A	NO	chr11:60032655-60033927	.	chr11:60144769-60146035	ENST00000528215.1+MS4A7|ENST00000531787.1+MS4A14|ENST00000528500.1+MS4A7|ENST00000300184.3+MS4A7|ENST00000528808.1+MS4A7|ENST00000358246.1+MS4A7|ENST00000534016.1+MS4A7|ENST00000530614.1+MS4A7|ENST00000530027.1+MS4A7|ENST00000530234.2+MS4A7	NO|NO|NO|NO|NO|NO|NO|NO|NO|NO	NO	6	6.56	110842	1
rs73208737	chr12:113635055	rs6489896	0.839727	TPCN1	NO	chr12:113633678-113635425	.	chr12:113729201-113730351	ENST00000546787.1+TPCN1	NO	NO	8	5.61	93776	4
rs73208737	chr12:113635055	rs6489896	0.839727	TPCN1	NO	chr12:113633678-113635425	.	chr12:113770951-113773322	ENST00000546737.1+SLC8B1|ENST00000202831.3+SLC8B1|ENST00000552613.1+SLC8B1|ENST00000548477.1+SLC8B1|ENST00000553238.1+SLC8B1|ENST00000549181.1+SLC8B1|ENST00000549605.1+SLC8B1|ENST00000551230.1+SLC8B1|ENST00000548186.1+SLC8B1|ENST00000552014.1+SLC8B1	NO|YES|YES|YES|YES|YES|YES|YES|YES|YES	YES	9	5.31	135526	4	SLC8B1
rs76097225	chr12:113659621	rs6489896	0.942197	TPCN1	NO	chr12:113659478-113660934	.	chr12:113681788-113682639	ENST00000552542.1+TPCN1|ENST00000428632.3+TPCN1|ENST00000392569.4+TPCN1	NO|NO|NO	NO	8	5.2	20854	1
rs76097225	chr12:113659621	rs6489896	0.942197	TPCN1	NO	chr12:113659478-113660934	.	chr12:113772521-113773322	ENST00000202831.3+SLC8B1|ENST00000552613.1+SLC8B1|ENST00000548477.1+SLC8B1|ENST00000553238.1+SLC8B1|ENST00000549181.1+SLC8B1|ENST00000549605.1+SLC8B1|ENST00000551230.1+SLC8B1|ENST00000548186.1+SLC8B1|ENST00000552014.1+SLC8B1	YES|YES|YES|YES|YES|YES|YES|YES|YES	YES	6	6.67	111587	1	SLC8B1
rs7297749	chr12:113659752	rs6489896	1	TPCN1	NO	chr12:113659478-113660934	.	chr12:113681788-113682639	ENST00000552542.1+TPCN1|ENST00000428632.3+TPCN1|ENST00000392569.4+TPCN1	NO|NO|NO	NO	8	5.2	20854	1
rs7297749	chr12:113659752	rs6489896	1	TPCN1	NO	chr12:113659478-113660934	.	chr12:113772521-113773322	ENST00000202831.3+SLC8B1|ENST00000552613.1+SLC8B1|ENST00000548477.1+SLC8B1|ENST00000553238.1+SLC8B1|ENST00000549181.1+SLC8B1|ENST00000549605.1+SLC8B1|ENST00000551230.1+SLC8B1|ENST00000548186.1+SLC8B1|ENST00000552014.1+SLC8B1	YES|YES|YES|YES|YES|YES|YES|YES|YES	YES	6	6.67	111587	1	SLC8B1
rs78810900	chr12:113679598	rs6489896	0.749933	TPCN1	NO	chr12:113679266-113680093	.	chr12:113681788-113682639	ENST00000552542.1+TPCN1|ENST00000428632.3+TPCN1|ENST00000392569.4+TPCN1	NO|NO|NO	NO	31	8.72	1695	1
rs4318227	chr16:29984839	rs1140239	0.766415	DOC2A	NO	chr16:29983990-29984855	.	chr16:30007144-30007762	ENST00000564026.1+HIRIP3|ENST00000565996.1+HIRIP3|ENST00000304516.7+INO80E|ENST00000563040.1+INO80E|ENST00000568880.2+HIRIP3|ENST00000569957.1+INO80E|ENST00000380503.7+INO80E|ENST00000567987.1+INO80E|ENST00000562441.1+INO80E|ENST00000567065.1+INO80E|ENST00000566471.1+HIRIP3|ENST00000567705.1+INO80E|ENST00000563680.1+HIRIP3|ENST00000568043.1+INO80E|ENST00000567254.1+INO80E|ENST00000563053.1+HIRIP3…	YES|YES|YES|YES|YES|YES|YES|YES|YES|YES|YES|YES|YES|YES|YES|YES|YES|YES	YES	6	6.11	22289	1	HIRIP3|INO80E
rs1549299	chr16:31154146	rs889555	0.903638	KAT8	NO	chr16:31152675-31154345	.	chr16:31075309-31076627	ENST00000535577.1+ZNF668|ENST00000442862.2+ZNF668|ENST00000539836.3+ZNF668|ENST00000426488.2+ZNF668|ENST00000568708.1+AC135050.5	NO|NO|NO|NO|NO	NO	7	5.03	76048	4
rs11078596	chr17:1618262	rs35048651	0.8039	WOR81	NO	chr17:1617690-1619537	.	chr17:1616336-1617336	ENST00000362190.1+MIR22HG|hsa-mir-22+hsa-mir-22	YES|YES	NO	28	6.12	354	1	MIR22HG|hsa-mir-22
rs11078597	chr17:1618363	rs35048651	0.8039	WOR81	NO	chr17:1617690-1619537	.	chr17:1616336-1617336	ENST00000362190.1+MIR22HG|hsa-mir-22+hsa-mir-22	YES|YES	NO	28	6.12	354	1	MIR22HG|hsa-mir-22
rs199524	chr17:44848438	rs199515	0.802583	MAPT	NO	chr17:44847831-44850837	.	chr17:44908729-44911165	ENST00000575372.1+WNT9B|TCONS_00025674+TCONS_00025674|ENST00000573788.1+WNT3|ENST00000572508.1+WNT3|ENST00000576471.1+WNT3	NO|NO|NO|NO|NO	NO	17	8.14	57892	4
rs199524	chr17:44848438	rs199515	0.802583	MAPT	NO	chr17:44847831-44849774	.	chr17:44910173-44910735	ENST00000575372.1+WNT9B|TCONS_00025674+TCONS_00025674|ENST00000573788.1+WNT3|ENST00000572508.1+WNT3|ENST00000576471.1+WNT3	NO|NO|NO|NO|NO	NO	8	8.78	60399	1
rs199523	chr17:44848517	rs199515	0.802583	MAPT	NO	chr17:44847831-44850837	.	chr17:44908729-44911165	ENST00000575372.1+WNT9B|TCONS_00025674+TCONS_00025674|ENST00000573788.1+WNT3|ENST00000572508.1+WNT3|ENST00000576471.1+WNT3	NO|NO|NO|NO|NO	NO	17	8.14	57892	4
rs199523	chr17:44848517	rs199515	0.802583	MAPT	NO	chr17:44847831-44849774	.	chr17:44910173-44910735	ENST00000575372.1+WNT9B|TCONS_00025674+TCONS_00025674|ENST00000573788.1+WNT3|ENST00000572508.1+WNT3|ENST00000576471.1+WNT3	NO|NO|NO|NO|NO	NO	8	8.78	60399	1
rs1010322	chr17:47338083	rs28394864	0.788668	ABI3_1	NO	chr17:47337583-47338154	.	chr17:47329637-47330016	TCONS_00025178+TCONS_00025178	NO	NO	17	6.79	7567	1
rs72934512	chr2:203926271	rs139643391	1	WDR12	NO	chr2:203923081-203926962	.	chr2:203735731-203736995	ENST00000392237.2+ICA1L|ENST00000358299.2+ICA1L|ENST00000418208.1+ICA1L|ENST00000416760.1+ICA1L|ENST00000457524.1+ICA1L|ENST00000420558.1+ICA1L|ENST00000419460.1+ICA1L|ENST00000450143.1+ICA1L|ENST00000411681.1+ICA1L|ENST00000421334.1+ICA1L|ENST00000441547.1+ICA1L|ENST00000437978.1+ICA1L|ENST00000454326.1+ICA1L|ENST00000484561.1+ICA1L|ENST00000438804.1+ICA1L|ENST00000435143.1+ICA1L|ENST00000432273…	YES|YES|YES|YES|YES|YES|YES|YES|YES|YES|YES|YES|YES|YES|YES|YES|YES|YES	YES	7	5.21	186086	4	ICA1L
rs72934512	chr2:203926271	rs139643391	1	WDR12	NO	chr2:203923081-203926962	.	chr2:203878806-203881398	ENST00000492870.1+NBEAL1|ENST00000460416.2+NBEAL1|ENST00000477723.1+WDR12|ENST00000497505.1+NBEAL1|ENST00000449802.1+NBEAL1|ENST00000478884.1+NBEAL1	YES|YES|YES|YES|YES|YES	YES	14	5.3	41683	4	NBEAL1|WDR12
rs6024870	chr20:54997568	rs6069737	0.974625	CASS4	NO	chr20:54997567-54998140	.	chr20:54986671-54987369	ENST00000497244.1+CASS4|ENST00000371336.3+CASS4|ENST00000434344.1+CASS4|ENST00000360314.3+CASS4	NO|NO|NO|NO	NO	35	10.07	10198	1
rs6024870	chr20:54997568	rs6069737	0.974625	CASS4	NO	chr20:54997567-54998140	.	chr20:55042482-55044447	ENST00000487211.1+RTFDC1|ENST00000466260.1+RTFDC1|ENST00000395881.3+RTFDC1|TCONS_00028450+TCONS_00028450|ENST00000484084.1+RTFDC1|ENST00000449062.1+RTFDC1|ENST00000435342.2+RTFDC1|ENST00000023939.4+RTFDC1|ENST00000357348.5+RTFDC1	YES|YES|YES|YES|YES|YES|YES|YES|YES	YES	14	8.27	44342	1	RTFDC1|TCONS_00028450
rs6024870	chr20:54997568	rs6069737	0.974625	CASS4	NO	chr20:54997423-54998838	.	chr20:55042482-55045560	ENST00000487211.1+RTFDC1|ENST00000466260.1+RTFDC1|ENST00000395881.3+RTFDC1|TCONS_00028450+TCONS_00028450|ENST00000484084.1+RTFDC1|ENST00000449062.1+RTFDC1|ENST00000435342.2+RTFDC1|ENST00000023939.4+RTFDC1|ENST00000357348.5+RTFDC1	YES|YES|YES|YES|YES|YES|YES|YES|YES	YES	35	6.73	43644	4	RTFDC1|TCONS_00028450
rs927174	chr20:55015166	rs6069737	0.886868	CASS4	NO	chr20:55013863-55015296	.	chr20:54966918-54967633	ENST00000395911.1+AURKA|ENST00000395907.1+AURKA|ENST00000441357.1+AURKA|ENST00000312783.6+AURKA|ENST00000395909.4+AURKA|ENST00000395914.1+AURKA|ENST00000493039.1+CSTF1|ENST00000347343.2+AURKA|ENST00000395915.3+AURKA|ENST00000451915.1+AURKA|ENST00000420474.1+AURKA|ENST00000456249.1+AURKA|ENST00000217109.4+CSTF1|ENST00000452950.1+CSTF1|ENST00000428552.1+CSTF1|ENST00000498689.1+CSTF1|ENST00000415828…	YES|YES|YES|YES|YES|YES|YES|YES|YES|YES|YES|YES|YES|YES|YES|YES|YES|YES|YES|YES|YES	YES	11	7.2	46230	1	AURKA|CSTF1
rs927174	chr20:55015166	rs6069737	0.886868	CASS4	NO	chr20:55013690-55015767	.	chr20:54966918-54968835	ENST00000395911.1+AURKA|ENST00000395907.1+AURKA|ENST00000441357.1+AURKA|ENST00000312783.6+AURKA|ENST00000395909.4+AURKA|ENST00000395914.1+AURKA|ENST00000493039.1+CSTF1|ENST00000347343.2+AURKA|ENST00000395915.3+AURKA|ENST00000451915.1+AURKA|ENST00000420474.1+AURKA|ENST00000456249.1+AURKA|ENST00000217109.4+CSTF1|ENST00000452950.1+CSTF1|ENST00000428552.1+CSTF1|ENST00000498689.1+CSTF1|ENST00000415828…	YES|YES|YES|YES|YES|YES|YES|YES|YES|YES|YES|YES|YES|YES|YES|YES|YES|YES|YES|YES|YES	YES	38	6.54	44855	4	AURKA|CSTF1
rs927174	chr20:55015166	rs6069737	0.886868	CASS4	NO	chr20:55013690-55015767	.	chr20:54986378-54988537	ENST00000497244.1+CASS4|ENST00000371336.3+CASS4|ENST00000434344.1+CASS4|ENST00000360314.3+CASS4	NO|NO|NO|NO	NO	54	5.9	25153	4
rs927174	chr20:55015166	rs6069737	0.886868	CASS4	NO	chr20:55013863-55015296	.	chr20:54986671-54987369	ENST00000497244.1+CASS4|ENST00000371336.3+CASS4|ENST00000434344.1+CASS4|ENST00000360314.3+CASS4	NO|NO|NO|NO	NO	28	14.1	26494	1
rs927174	chr20:55015166	rs6069737	0.886868	CASS4	NO	chr20:55013863-55015296	.	chr20:55042482-55044447	ENST00000487211.1+RTFDC1|ENST00000466260.1+RTFDC1|ENST00000395881.3+RTFDC1|TCONS_00028450+TCONS_00028450|ENST00000484084.1+RTFDC1|ENST00000449062.1+RTFDC1|ENST00000435342.2+RTFDC1|ENST00000023939.4+RTFDC1|ENST00000357348.5+RTFDC1	YES|YES|YES|YES|YES|YES|YES|YES|YES	YES	19	9.98	27186	1	RTFDC1|TCONS_00028450
rs927174	chr20:55015166	rs6069737	0.886868	CASS4	NO	chr20:55013690-55015767	.	chr20:55042482-55045560	ENST00000487211.1+RTFDC1|ENST00000466260.1+RTFDC1|ENST00000395881.3+RTFDC1|TCONS_00028450+TCONS_00028450|ENST00000484084.1+RTFDC1|ENST00000449062.1+RTFDC1|ENST00000435342.2+RTFDC1|ENST00000023939.4+RTFDC1|ENST00000357348.5+RTFDC1	YES|YES|YES|YES|YES|YES|YES|YES|YES	YES	40	5.26	26715	4	RTFDC1|TCONS_00028450
