## Supplemental Table 6 for "Variant-to-function mapping of late-onset Alzheimer’s disease GWAS signals in human microglial cell models implicates *RTFDC1* at the *CASS4* locus"

### Sheet: Up Regulated Pathways
NAME	SIZE	ES	NES	NOM p-val	FDR q-val	FWER p-val	RANK AT MAX	LEADING EDGE
REACTOME_INTERFERON_ALPHA_BETA_SIGNALING	64	0.843427	1.8753	0	0	0	2057	tags=55%, list=10%, signal=60%
REACTOME_INTERLEUKIN_10_SIGNALING	34	0.852848	1.75666	0	0.0115451	0.044	1171	tags=32%, list=6%, signal=34%
REACTOME_PURINERGIC_SIGNALING_IN_LEISHMANIASIS_INFECTION	26	0.866311	1.76117	0	0.0150024	0.038	1349	tags=35%, list=6%, signal=37%
REACTOME_TP53_REGULATES_TRANSCRIPTION_OF_CELL_DEATH_GENES	42	0.813475	1.72843	0	0.0242146	0.121	1241	tags=19%, list=6%, signal=20%
REACTOME_REGULATED_NECROSIS	53	0.791721	1.71445	0.00121803	0.0290684	0.175	871	tags=21%, list=4%, signal=22%

### Sheet: Down Regulated Pathways
NAME	SIZE	ES	NES	NOM p-val	FDR q-val	FWER p-val	RANK AT MAX	LEADING EDGE
REACTOME_RESPONSE_OF_EIF2AK4_GCN2_TO_AMINO_ACID_DEFICIENCY	97	-0.8393	-2.50062	0	0	0	150	tags=7%, list=1%, signal=7%
REACTOME_PROCESSING_OF_CAPPED_INTRON_CONTAINING_PRE_MRNA	272	-0.694987	-2.32068	0	0	0	4732	tags=60%, list=22%, signal=76%
REACTOME_MRNA_SPLICING	206	-0.692164	-2.23847	0	0	0	5198	tags=67%, list=25%, signal=88%
REACTOME_CELLULAR_RESPONSE_TO_STARVATION	146	-0.684363	-2.11406	0	0.000265173	0.001	1225	tags=11%, list=6%, signal=12%
REACTOME_TRANSLATION	265	-0.61611	-2.1281	0	0.000303055	0.001	5864	tags=57%, list=28%, signal=78%
REACTOME_RESPONSE_OF_EIF2AK1_HRI_TO_HEME_DEFICIENCY	15	-0.974639	-2.15245	0	0.000353565	0.001	183	tags=60%, list=1%, signal=60%
REACTOME_MITOTIC_SPINDLE_CHECKPOINT	105	-0.737612	-2.15352	0	0.000424277	0.001	3803	tags=58%, list=18%, signal=71%
REACTOME_MITOTIC_PROMETAPHASE	188	-0.692985	-2.1807	0	0.000530347	0.001	3808	tags=57%, list=18%, signal=70%
REACTOME_RESOLUTION_OF_SISTER_CHROMATID_COHESION	113	-0.691057	-2.08267	0	0.00124505	0.005	3803	tags=63%, list=18%, signal=76%
REACTOME_HOMOLOGY_DIRECTED_REPAIR	97	-0.699446	-2.07922	0	0.00136852	0.006	4000	tags=49%, list=19%, signal=61%
REACTOME_UNFOLDED_PROTEIN_RESPONSE_UPR	87	-0.713104	-2.06855	0	0.00161693	0.008	1750	tags=28%, list=8%, signal=30%
REACTOME_HATS_ACETYLATE_HISTONES	74	-0.736295	-2.06242	0	0.00167453	0.009	4005	tags=62%, list=19%, signal=77%
REACTOME_EPIGENETIC_REGULATION_OF_GENE_EXPRESSION	122	-0.684693	-2.036	0	0.00300752	0.019	4207	tags=50%, list=20%, signal=62%
REACTOME_TRNA_PROCESSING_IN_THE_NUCLEUS	56	-0.751362	-2.0374	0	0.00323887	0.019	2797	tags=43%, list=13%, signal=49%
REACTOME_DNA_DOUBLE_STRAND_BREAK_REPAIR	127	-0.654256	-2.01974	0	0.00574582	0.038	4144	tags=50%, list=20%, signal=61%
REACTOME_TRNA_PROCESSING	102	-0.673422	-2.00405	0	0.00739763	0.057	4509	tags=47%, list=21%, signal=60%
REACTOME_TRANSPORT_OF_MATURE_TRANSCRIPT_TO_CYTOPLASM	79	-0.711868	-2.00425	0	0.00746344	0.054	5437	tags=73%, list=26%, signal=99%
REACTOME_MITOCHONDRIAL_TRANSLATION	91	-0.684225	-1.99007	0	0.00848744	0.074	5679	tags=68%, list=27%, signal=93%
REACTOME_METABOLISM_OF_FOLATE_AND_PTERINES	16	-0.929798	-1.99685	0	0.00861588	0.071	286	tags=31%, list=1%, signal=32%
REACTOME_RESPIRATORY_ELECTRON_TRANSPORT_ATP_SYNTHESIS_BY_CHEMIOSMOTIC_COUPLING_AND_HEAT_PRODUCTION_BY_UNCOUPLING_PROTEINS	97	-0.668455	-1.98145	0	0.00866368	0.088	5635	tags=45%, list=27%, signal=62%
REACTOME_HDR_THROUGH_HOMOLOGOUS_RECOMBINATION_HRR	64	-0.720017	-1.98183	0	0.00907624	0.088	4720	tags=55%, list=22%, signal=70%
REACTOME_HDR_THROUGH_SINGLE_STRAND_ANNEALING_SSA	36	-0.765931	-1.9834	0	0.00942398	0.087	3843	tags=56%, list=18%, signal=68%
REACTOME_M_PHASE	335	-0.588962	-1.95897	0	0.0120071	0.124	3817	tags=50%, list=18%, signal=61%
REACTOME_FANCONI_ANEMIA_PATHWAY	32	-0.792031	-1.95253	0	0.012804	0.14	2737	tags=44%, list=13%, signal=50%
REACTOME_HOMOLOGOUS_DNA_PAIRING_AND_STRAND_EXCHANGE	41	-0.777626	-1.95381	0	0.0133375	0.14	3843	tags=61%, list=18%, signal=74%
REACTOME_ACTIVATION_OF_ATR_IN_RESPONSE_TO_REPLICATION_STRESS	37	-0.762391	-1.94569	0	0.0137531	0.155	4131	tags=70%, list=20%, signal=87%
REACTOME_CILIUM_ASSEMBLY	181	-0.6082	-1.93132	0	0.0153094	0.186	4349	tags=48%, list=21%, signal=59%
REACTOME_RRNA_PROCESSING	189	-0.602514	-1.9338	0	0.0153161	0.179	5802	tags=53%, list=28%, signal=72%
REACTOME_RESOLUTION_OF_D_LOOP_STRUCTURES	31	-0.768112	-1.92172	0.00476191	0.0153739	0.214	4000	tags=61%, list=19%, signal=76%
REACTOME_NFE2L2_REGULATING_ANTI_OXIDANT_DETOXIFICATION_ENZYMES	16	-0.82832	-1.92051	0	0.0154274	0.22	1446	tags=31%, list=7%, signal=34%
REACTOME_PROCESSING_OF_DNA_DOUBLE_STRAND_BREAK_ENDS	59	-0.705339	-1.92185	0	0.0157853	0.214	3922	tags=54%, list=19%, signal=66%
REACTOME_PERK_REGULATES_GENE_EXPRESSION	30	-0.828335	-1.92807	0	0.0157899	0.198	1234	tags=40%, list=6%, signal=42%
REACTOME_RNA_POLYMERASE_II_TRANSCRIPTION_TERMINATION	66	-0.701164	-1.92521	0	0.015841	0.207	5518	tags=70%, list=26%, signal=94%
REACTOME_CHROMOSOME_MAINTENANCE	86	-0.671514	-1.92572	0	0.0160312	0.204	4131	tags=56%, list=20%, signal=69%
REACTOME_SUMOYLATION_OF_RNA_BINDING_PROTEINS	45	-0.725151	-1.91512	0	0.0165436	0.239	5437	tags=87%, list=26%, signal=117%
REACTOME_POLO_LIKE_KINASE_MEDIATED_EVENTS	16	-0.86284	-1.91033	0.00378788	0.0172526	0.252	1958	tags=63%, list=9%, signal=69%
REACTOME_SNRNP_ASSEMBLY	52	-0.721825	-1.90549	0	0.0176329	0.268	5462	tags=77%, list=26%, signal=104%
REACTOME_TRANSCRIPTIONAL_REGULATION_BY_SMALL_RNAS	45	-0.714288	-1.90595	0	0.0179999	0.267	5581	tags=82%, list=27%, signal=112%
REACTOME_DISEASES_OF_DNA_REPAIR	49	-0.727621	-1.89984	0	0.0181354	0.283	3843	tags=51%, list=18%, signal=62%
REACTOME_TRANSCRIPTION_OF_E2F_TARGETS_UNDER_NEGATIVE_CONTROL_BY_P107_RBL1_AND_P130_RBL2_IN_COMPLEX_WITH_HDAC1	16	-0.884629	-1.89761	0.00444444	0.0182572	0.29	1602	tags=44%, list=8%, signal=47%
REACTOME_ATF4_ACTIVATES_GENES_IN_RESPONSE_TO_ENDOPLASMIC_RETICULUM_STRESS	25	-0.820318	-1.89142	0	0.0196026	0.314	1234	tags=40%, list=6%, signal=42%
REACTOME_DEPOSITION_OF_NEW_CENPA_CONTAINING_NUCLEOSOMES_AT_THE_CENTROMERE	24	-0.791909	-1.88841	0.00431035	0.0197882	0.323	3699	tags=79%, list=18%, signal=96%
REACTOME_SUMOYLATION_OF_CHROMATIN_ORGANIZATION_PROTEINS	54	-0.671711	-1.88332	0	0.0200037	0.345	5437	tags=80%, list=26%, signal=107%
REACTOME_FORMATION_OF_WDR5_CONTAINING_HISTONE_MODIFYING_COMPLEXES	40	-0.768863	-1.8858	0	0.0200647	0.335	2750	tags=45%, list=13%, signal=52%
REACTOME_RRNA_MODIFICATION_IN_THE_NUCLEUS_AND_CYTOSOL	55	-0.686836	-1.88365	0	0.0204084	0.345	5951	tags=64%, list=28%, signal=89%
REACTOME_TRANSCRIPTIONAL_REGULATION_BY_E2F6	34	-0.756675	-1.87461	0	0.0208542	0.379	3743	tags=62%, list=18%, signal=75%
REACTOME_CYCLIN_A_B1_B2_ASSOCIATED_EVENTS_DURING_G2_M_TRANSITION	24	-0.806025	-1.87597	0	0.0209019	0.376	2524	tags=63%, list=12%, signal=71%
REACTOME_TRANSCRIPTION_OF_THE_HIV_GENOME	64	-0.664447	-1.8775	0	0.0209061	0.368	5664	tags=66%, list=27%, signal=90%
REACTOME_CELL_CYCLE_MITOTIC	476	-0.545326	-1.87027	0	0.0211244	0.396	3878	tags=50%, list=18%, signal=60%
REACTOME_RESOLUTION_OF_D_LOOP_STRUCTURES_THROUGH_SYNTHESIS_DEPENDENT_STRAND_ANNEALING_SDSA	25	-0.780337	-1.87097	0	0.0213327	0.393	3812	tags=60%, list=18%, signal=73%
REACTOME_DNA_STRAND_ELONGATION	32	-0.752472	-1.86739	0.00480769	0.0214039	0.406	3835	tags=56%, list=18%, signal=69%
REACTOME_ACTIVATION_OF_THE_PRE_REPLICATIVE_COMPLEX	32	-0.749594	-1.85209	0.00518135	0.0216848	0.454	4455	tags=72%, list=21%, signal=91%
REACTOME_AMINO_ACID_TRANSPORT_ACROSS_THE_PLASMA_MEMBRANE	31	-0.757499	-1.85051	0	0.0219772	0.465	135	tags=23%, list=1%, signal=23%
REACTOME_RESPIRATORY_ELECTRON_TRANSPORT	93	-0.633041	-1.85216	0	0.0220213	0.454	5635	tags=44%, list=27%, signal=60%
REACTOME_MITOCHONDRIAL_PROTEIN_IMPORT	56	-0.701047	-1.85249	0	0.0223005	0.453	4238	tags=50%, list=20%, signal=62%
REACTOME_TRANSPORT_OF_MATURE_MRNAS_DERIVED_FROM_INTRONLESS_TRANSCRIPTS	41	-0.717304	-1.85289	0.00534759	0.0226249	0.452	5437	tags=76%, list=26%, signal=102%
REACTOME_DNA_REPAIR	271	-0.535534	-1.84418	0	0.0227127	0.489	4801	tags=53%, list=23%, signal=68%
REACTOME_MITOTIC_METAPHASE_AND_ANAPHASE	219	-0.577323	-1.8453	0	0.0228388	0.485	3755	tags=52%, list=18%, signal=62%
REACTOME_SUMOYLATION_OF_DNA_REPLICATION_PROTEINS	44	-0.730924	-1.85342	0	0.0229966	0.452	5437	tags=82%, list=26%, signal=110%
REACTOME_RHO_GTPASES_ACTIVATE_FORMINS	127	-0.607724	-1.85778	0	0.0232144	0.433	3803	tags=55%, list=18%, signal=67%
REACTOME_APC_C_CDC20_MEDIATED_DEGRADATION_OF_CYCLIN_B	24	-0.781774	-1.83472	0.004329	0.0233106	0.529	2624	tags=42%, list=12%, signal=48%
REACTOME_APC_CDC20_MEDIATED_DEGRADATION_OF_NEK2A	26	-0.770321	-1.85365	0.00487805	0.0233381	0.45	2624	tags=42%, list=12%, signal=48%
REACTOME_INTERACTIONS_OF_REV_WITH_HOST_CELLULAR_PROTEINS	35	-0.733294	-1.83313	0.00487805	0.0234287	0.535	5437	tags=89%, list=26%, signal=119%
REACTOME_SEPARATION_OF_SISTER_CHROMATIDS	176	-0.577021	-1.83498	0	0.0234922	0.529	3803	tags=56%, list=18%, signal=67%
REACTOME_TRANSCRIPTION_COUPLED_NUCLEOTIDE_EXCISION_REPAIR_TC_NER	77	-0.673919	-1.83815	0	0.023678	0.512	5581	tags=62%, list=27%, signal=85%
REACTOME_POLYMERASE_SWITCHING_ON_THE_C_STRAND_OF_THE_TELOMERE	24	-0.748285	-1.85385	0.0083682	0.0237429	0.449	2246	tags=33%, list=11%, signal=37%
REACTOME_G1_S_SPECIFIC_TRANSCRIPTION	29	-0.745761	-1.83099	0.0220994	0.023743	0.551	1684	tags=38%, list=8%, signal=41%
REACTOME_DUAL_INCISION_IN_TC_NER	64	-0.6559	-1.83858	0	0.0237691	0.509	5581	tags=59%, list=27%, signal=81%
REACTOME_MTORC1_MEDIATED_SIGNALLING	24	-0.777251	-1.83539	0	0.0238132	0.528	2305	tags=25%, list=11%, signal=28%
REACTOME_PHOSPHORYLATION_OF_THE_APC_C	20	-0.806003	-1.82949	0	0.0238384	0.559	2624	tags=50%, list=12%, signal=57%
REACTOME_VIRAL_MESSENGER_RNA_SYNTHESIS	42	-0.715138	-1.83639	0	0.0238925	0.522	5581	tags=83%, list=27%, signal=113%
REACTOME_HIV_LIFE_CYCLE	140	-0.578386	-1.82385	0	0.0249428	0.58	5472	tags=59%, list=26%, signal=80%
REACTOME_DEADENYLATION_DEPENDENT_MRNA_DECAY	50	-0.689522	-1.82131	0.00558659	0.0252849	0.591	4954	tags=56%, list=24%, signal=73%
REACTOME_TELOMERE_C_STRAND_LAGGING_STRAND_SYNTHESIS	32	-0.739315	-1.8197	0.0135135	0.0253366	0.596	3998	tags=47%, list=19%, signal=58%
REACTOME_THE_CITRIC_ACID_TCA_CYCLE_AND_RESPIRATORY_ELECTRON_TRANSPORT	146	-0.55546	-1.81013	0	0.0274453	0.629	4534	tags=29%, list=22%, signal=37%
REACTOME_INHIBITION_OF_THE_PROTEOLYTIC_ACTIVITY_OF_APC_C_REQUIRED_FOR_THE_ONSET_OF_ANAPHASE_BY_MITOTIC_SPINDLE_CHECKPOINT_COMPONENTS	21	-0.775463	-1.80661	0.00448431	0.0281853	0.645	2624	tags=48%, list=12%, signal=54%
REACTOME_POSITIVE_EPIGENETIC_REGULATION_OF_RRNA_EXPRESSION	43	-0.690901	-1.79783	0	0.0304876	0.683	5752	tags=70%, list=27%, signal=96%
REACTOME_MRNA_SPLICING_MINOR_PATHWAY	49	-0.687116	-1.79861	0	0.0306646	0.681	5651	tags=78%, list=27%, signal=106%
REACTOME_ANCHORING_OF_THE_BASAL_BODY_TO_THE_PLASMA_MEMBRANE	92	-0.624382	-1.79386	0	0.0313797	0.7	4349	tags=51%, list=21%, signal=64%
REACTOME_NUCLEAR_IMPORT_OF_REV_PROTEIN	32	-0.7324	-1.79063	0.00520833	0.0314028	0.713	5437	tags=88%, list=26%, signal=118%
REACTOME_ABERRANT_REGULATION_OF_MITOTIC_EXIT_IN_CANCER_DUE_TO_RB1_DEFECTS	20	-0.780656	-1.79293	0.0133929	0.0314753	0.703	2624	tags=40%, list=12%, signal=46%
REACTOME_HDMS_DEMETHYLATE_HISTONES	19	-0.782679	-1.79155	0.0170213	0.0315825	0.711	2634	tags=37%, list=13%, signal=42%
REACTOME_TRANSCRIPTION_OF_E2F_TARGETS_UNDER_NEGATIVE_CONTROL_BY_DREAM_COMPLEX	19	-0.788795	-1.78458	0.012	0.0320775	0.737	1602	tags=32%, list=8%, signal=34%
REACTOME_SUMOYLATION_OF_SUMOYLATION_PROTEINS	33	-0.732253	-1.785	0.0102041	0.0323133	0.732	5437	tags=88%, list=26%, signal=118%
REACTOME_EXTENSION_OF_TELOMERES	49	-0.669108	-1.7857	0.00621118	0.0324774	0.728	2688	tags=41%, list=13%, signal=47%
REACTOME_EXPORT_OF_VIRAL_RIBONUCLEOPROTEINS_FROM_NUCLEUS	31	-0.724259	-1.77469	0	0.0344226	0.77	5437	tags=84%, list=26%, signal=113%
REACTOME_NUCLEOTIDE_EXCISION_REPAIR	109	-0.592163	-1.77239	0	0.0348305	0.776	4801	tags=54%, list=23%, signal=70%
REACTOME_ORGANELLE_BIOGENESIS_AND_MAINTENANCE	252	-0.523306	-1.76876	0	0.0358531	0.789	4349	tags=45%, list=21%, signal=56%
REACTOME_BRANCHED_CHAIN_AMINO_ACID_CATABOLISM	20	-0.759271	-1.76648	0.0122449	0.0362143	0.796	3101	tags=50%, list=15%, signal=59%
REACTOME_TRANSPORT_OF_THE_SLBP_DEPENDANT_MATURE_MRNA	34	-0.730647	-1.76151	0	0.037021	0.806	5437	tags=85%, list=26%, signal=115%
REACTOME_FORMATION_OF_TC_NER_PRE_INCISION_COMPLEX	52	-0.6775	-1.7629	0	0.0370315	0.803	5581	tags=71%, list=27%, signal=97%
REACTOME_TELOMERE_MAINTENANCE	63	-0.638645	-1.75258	0	0.0399809	0.833	4732	tags=56%, list=22%, signal=71%
REACTOME_NUCLEAR_PORE_COMPLEX_NPC_DISASSEMBLY	34	-0.687637	-1.7509	0.011236	0.0402596	0.838	5437	tags=82%, list=26%, signal=111%
REACTOME_POSTMITOTIC_NUCLEAR_PORE_COMPLEX_NPC_REFORMATION	26	-0.731582	-1.74932	0.00555556	0.040455	0.842	5437	tags=85%, list=26%, signal=114%
REACTOME_G0_AND_EARLY_G1	27	-0.744579	-1.74788	0.00990099	0.0407537	0.846	2062	tags=37%, list=10%, signal=41%
REACTOME_RESOLUTION_OF_ABASIC_SITES_AP_SITES	37	-0.685392	-1.74545	0.0146341	0.0407777	0.852	4720	tags=59%, list=22%, signal=77%
REACTOME_RHO_GTPASES_ACTIVATE_CIT	19	-0.777227	-1.74551	0.0174673	0.0411822	0.852	1228	tags=37%, list=6%, signal=39%
REACTOME_BASE_EXCISION_REPAIR	44	-0.675844	-1.74216	0.0111732	0.0415997	0.861	4720	tags=55%, list=22%, signal=70%
REACTOME_RECOGNITION_OF_DNA_DAMAGE_BY_PCNA_CONTAINING_REPLICATION_COMPLEX	30	-0.703012	-1.73894	0.0197044	0.0423054	0.865	4720	tags=57%, list=22%, signal=73%
REACTOME_COMPLEX_I_BIOGENESIS	51	-0.661895	-1.73518	0	0.0431497	0.876	5635	tags=47%, list=27%, signal=64%
REACTOME_HIV_TRANSCRIPTION_ELONGATION	38	-0.666501	-1.7329	0.0113636	0.0437472	0.881	5664	tags=68%, list=27%, signal=93%
REACTOME_INTRAFLAGELLAR_TRANSPORT	45	-0.662753	-1.72939	0.010929	0.0447441	0.886	1912	tags=33%, list=9%, signal=37%
REACTOME_RNA_POLYMERASE_II_PRE_TRANSCRIPTION_EVENTS	74	-0.610126	-1.72504	0	0.0459176	0.895	4874	tags=53%, list=23%, signal=68%
REACTOME_PROCESSIVE_SYNTHESIS_ON_THE_C_STRAND_OF_THE_TELOMERE	19	-0.719558	-1.71593	0.0127119	0.049069	0.913	3998	tags=42%, list=19%, signal=52%
