## Supplemental Table 7 for "Variant-to-function mapping of late-onset Alzheimer’s disease GWAS signals in human microglial cell models implicates *RTFDC1* at the *CASS4* locus"

### Sheet: Tab 1  siRNA Experiment
siRNA Experiment
Catalog #	Name	Target Sequence 1
L-020569-00-0010	ON-TARGETplus Human RTFDC1 SMARTPool	GACCAAUAGUUGCCUGUGA
		Target Sequence 2
mRNA Accession Number		AAUGAGAGCUCUUCUGGAA
NM_001283035		Target Sequence 3
NM_001283036		ACAAAGAUGCCGUCAUUGA
NM_001283037		Target Sequence 4
NM_016407		UUGAGAAGGUCGACAAAGA
XM_017027872
Catalog #	Name	Target Sequence 1
D-001810-01-20	ON-TARGETplus Non-targeting Control siRNA #1	UGGUUUACAUGUCGACUAA

### Sheet: Tab 2  CRISPR Experiment
CRISPR Cas-9 Experiment
sgRNA Name	sgRNA Sequence (Duplex)	Strand
rs6024870_5PrimeEnd	caccgTCAATCCTGAGCTTAGATCA	Forward
	aaacTGATCTAAGCTCAGGATTGAc	Reverse
rs6024870_3PrimeEnd	caccGTCAGAGTTCAATGTTATCA	Forward
	aaacTGATAACATTGAACTCTGAC	Reverse
Genotyping Primers
Primer Name	Primer Sequence
Outer_Forward	AGCTGGATGGGAACTTTGGC
Outer_Reverse	CATAACGCATTCTCTCCCACAC
Nested_Forward	GAGCAAGGGTGAAATTGTCAGC
Nested_Reverse	CCATTGGTTCCCTCCCATCC
Off-Target Screening Primers
5' sgRNA Primer Name	5' sgRNA Primer Sequence	3' sgRNA Primer Name	3' sgRNA Primer Sequence
TSPAN5_F	ACTGGGCTCCAAATGTGAGA	GMNC_F	TAGGAGGATAGAAATTCATCACAGATTCA
TSPAN5_R	AGAGCCTTTCATCTACAATGAGA	GMNC_R	CTATACTCATTTTATCCACGGATCATA
EPPIN_F	GCCCATCCAAGCATCTCACT	SUZ12_F	AGCACTGGCAGTCATTGTCA
EPPIN_R	ACCTAACTCCCTCCATCCCC	SUZ12_R	AAGTCAATGTGGATTTGCCTTAAT
DCAF5_F	TGGATGATGCATTGCCAGGT	C22orf43_F	CAGTGTGCTCAAGGTTGTGC
DCAF5_R	TGCTGCCACAGATGACTCAA	C22orf43_R	GAACCCAGAGGACCAACCAG
DDX46_F	CCAGCCTAGTCTTTGTCAGCA	MACROD2_F	GTAGGGAGGGCTAATTGGGC
DDX46_R	TGGAAATTGCCTCTGGAATGA	MACROD2_R	AAAAGCAGTGCCGGAAATGG
RP5826_F	TGCAGTGTGTCAGCTGTTCT	MAGEC2_F	GAGCCTTTGTGCTACCTGGT
RP5826_R	TGAATGAGCACTGGAGCTGG	MAGEC2_R	TGTTGAAATGAAGGCCCAGA

### Sheet: Tab 3  Luciferase Experiment
Gibson Assembly Primers
Primer Name	Primer Sequence
rs6024870_PGL4overhang_F	CTGGCCTAACTGGCCGGTACCTGAGCTCGCTAGCCTCGATGCCTCCTCCTTCGGTGG
rs6024870_RTFDC1overhang_R	TCACTGCACTCCAGTCTGGGCAACAGATCGAGACTCTGTCCCTGTGGATCTGGCCAGTGG
RTFDC1_F	TCACTGCACTCCAGTCTGGG
RTFDC1_PGL4overhang_R	CCAAGCTTGGCCGCCGAGGCCAGATCTTGATATCCTCGAGCTGGTCGTGGCGTAGC
Blue: PGL4 overhang sequence
Red: RTFDC1 Promoter overhang sequence
Site-Directed Mutagenesis Primers
Primer Name	Primer Sequence
rs6024870_Mut_F	AAAGCATGTCaATCTGGGTAAC
rs6024870_Mut_R	AATATACTTCCTCTACTCATG
